# Bilateral symmetry of linear streptomycete chromosomes

**DOI:** 10.1101/2021.03.09.434596

**Authors:** Lis Algora-Gallardo, Jana K Schniete, David R. Mark, Iain S. Hunter, Paul R. Herron

## Abstract

Here we characterise an uncommon set of telomeres from *Streptomyces rimosus* ATCC 10970, the parental strain of a lineage of one of the earliest-discovered antibiotic-producers. Following the closure of its genome sequence, we then compared unusual telomeres from this organism with the other five classes of replicon ends found amongst streptomycetes. Closed replicons of streptomycete chromosomes were organised with respect to their phylogeny and physical orientation, which demonstrated that different telomeres were not associated with particular clades and were likely shared amongst different strains by plasmid-driven horizontal gene transfer. Furthermore, we identified a ~50 kb origin island with conserved synteny that is located at the core of all streptomycete chromosomes and forms an axis around which symmetrical chromosome inversions can take place. Despite this chromosomal bilateral symmetry, a bias in *parS* sites to the right of *oriC* is maintained across the family *Streptomycetaceae* and suggests that the formation of ParB/*parS* nucleoprotein complexes on the right replichore is a conserved feature in streptomycetes. Consequently our studies reveal novel features of linear bacterial replicons that, through their manipulation, may lead to improvements in growth and productivity of this important industrial group of bacteria.
