## Supplementary Figs and Files for "Bilateral symmetry of linear streptomycete chromosomes": Table S2 Known and predicted Streptomycetaceae telomeres.xlsx

### Sheet: Archetypal
Organism	Strain	Status	Replicon	Name	Accession Number
Two Telomeres
Streptomyces coelicolor	A3(2)	Complete	Chromosome	Chromosome	NC_003888.3
Kitasatospora setae	KM-6054	Complete	Chromosome	Chromosome	NC_016109.1
Streptomyces ambofaciens	ATCC 23877	Complete	Chromosome	Chromosome	CP012382.1
Streptomyces avermitilis	MA-4680	Complete	Chromosome	Chromosome	BA000030.4
Streptomyces bingchenggensis	BCW-1	Complete	Chromosome	Chromosome	CP002047.1
Streptomyces collinus	Tu 365	Complete	Chromosome	Chromosome	CP006259.1
Streptomyces rochei	7434AN4	Complete	Chromosome	Chromosome	AP018517.1
Streptomyces glaucescens	GLA.O	Complete	Chromosome	Chromosome	CP009438.1
Streptomyces globisporus	C-1027	Complete	Chromosome	Chromosome	CP013738.1
Streptomyces lavendulae subsp. lavendulae	CCM 3239	Complete	Chromosome	Chromosome	CP024985.1
Streptomyces parvulus	2297	Complete	Chromosome	Chromosome	CP015866.1
Streptomyces lividans	TK24	Complete	Chromosome	Chromosome	CP009124.1
Streptomyces malaysiensis	DSM 4137	Complete	Chromosome	Chromosome	CP023992.1
Streptomyces scabiei	87.22	Complete	Chromosome	Chromosome	FN554889.1
Streptomyces sp. ETH9427		Chromosome	Chromosome	Chromosome	CP029624.1
Streptomyces anulatus	ATCC 11523	Complete	Chromosome	Chromosome	NZ_CM003601.1
Streptomyces hygroscopicus subsp. Jinggangensis	5008	Complete	Chromosome	Chromosome	NC_017765.1
Streptomyces hygroscopicus subsp. Jinggangensis	TL01	Complete	Chromosome	Chromosome	NC_020895.1
Streptomyces clavuligerus	F1D-5	Complete	Chromosome	Chromosome	NZ_CP032052.1
Streptomyces avermitilis	MA-4680	Complete	Plasmid	SAP2	AP017380.1
Streptomyces collinus	Tu 365	Complete	Plasmid	pSCO1	CP006260.1
Streptomyces rochei	7434AN4	Complete	Plasmid	pSLA2-L	AB088224
Streptomyces rochei	7434AN4	Complete	Plasmid	pSLA2-M	AB597522
Streptomyces rochei	7434AN4	Complete	Plasmid	pSLA2-S	AB905437
Streptomyces glaucescens	GLA.O	Complete	Plasmid	pSglau1	CP009439.1
Streptomyces globisporus	C-1027	Complete	Plasmid	SGLP1	CP013739.1L
Streptomyces lavendulae subsp. lavendulae	CCM 3239	Complete	Plasmid	pSA3239	CP024986.1
Streptomyces parvulus	2297	Complete	Plasmid	pSPA1	CP015867.1
Streptomyces lividans	1326	Complete	Plasmid	SLP2	AY225511.1
Streptomyces sp. FR1		Traditional	Plasmid	pFRL1	KF602048
Streptomyces sp. FR1		Traditional	Plasmid	pFRL2	KF602047.1
Streptomyces violaceoruber	SANK95570	Traditional	Plasmid	pSV2	AY211023.1
Streptomyces dengpaensis	XZHG99	Traditional	Plasmid	unamed 1	NZ_CP026653.1
Streptomyces dengpaensis	XZHG99	Traditional	Plasmid	unamed 2	NZ_CP026654.1
Streptomyces anulatus	ATCC 11523	Traditional	Plasmid	pSanATCC11523a	NZ_CM003602.1
Streptomyces clavuligerus	ATCCC 27064	Traditional	plasmid	pSCL1	NC_001738.1
One Telomere
Streptomyces cinereoruber	ATCC 19740	Complete	Chromosome	Chromosome	NZ_CP023693.1
Streptomyces coeruleorubidus	ATCC 13740	Complete	Chromosome	Chromosome	CP023694.1
Streptomyces asterosporus	DSM 41452	Complete	Chromosome	Chromosome	NZ_CP022310.1
Streptomyces hygroscopicus	XM201	Complete	Chromosome	Chromosome	CP018627.1
Different telomeres
Streptomyces hygroscopicus subsp. Jinggangensis	5008	Complete	Plasmid	pSHJG1	NC_017766.1
Streptomyces hygroscopicus subsp. Jinggangensis	TL01	Complete	Plasmid	pSHJGH1	NC_020894.1
No genome
Streptomyces cinnamoneum	ISP 5005	Traditional	?		AY044253.1
Streptomyces lipmanii	ATCC 27357	Traditional	?		AF038456.1
Streptomyces sp. LRS1319		Traditional	Plasmid	pLRS1319S	GU080327.1
Streptomyces sp. LRS1373		Traditional	Plasmid	pLRS1373S	GU080328.1

### Sheet: Non-archetypal
Organism	Strain	Status	Replicon	Name	Accession Number
Two Telomeres
Streptomyces coelicolor	A3(2)	Complete	Plasmid	SCP1	NC_003903.1
Streptomyces collinus	Tu 366	Complete	Plasmid	pSCO2	CP006261.1
One Telomere
Streptomyces sp. FR1		Traditional	Plasmid	pFRL3	KF602048.1

### Sheet: SG13350
Organism	Strain	Status	Replicon	Name	Accession Number
Two Telomeres
Streptomyces griseus subsp. griseus	NBRC 13350	Complete	Chromosome	Chromosome	NC_010572.1

### Sheet: SG2247
Organism	Strain	Status	Replicon	Name	Accession Number
Two Telomeres
Streptomyces rimosus	ATCC10970	Complete	Chromosome	Chromosome	CP048261.1
Streptomyces albidoflavus	J1074	Complete	Chromosome	Chromosome	NC_020990.1
Streptomyces rimosus	ATCC10970	Complete	Plasmid	SRP1	CP048261.2
Streptomyces sp. HK1		Complete	Plasmid	pSHK1	EU372836.1
Streptomyces sp. 769		Complete	Plasmid	pSGZL	CP003988.1
One Telomere
Streptomyces cattleya	NRRL 8057	Complete	Chromosome	Chromosome	FQ859185.1
Streptomyces cattleya	NRRL 8057	Complete	Plasmid	pSCAT	FQ859184.1
Streptomyces pratensis	ATCC 33331	Complete	Plasmid	pSFLAO1	CP002476.1
Different telomeres
Streptomyces hygroscopicus subsp. Jinggangensis	5008	Complete	Plasmid	pSHJG1	NC_017766.1
Streptomyces hygroscopicus subsp. Jinggangensis	TL01	Complete	Plasmid	pSHJGH1	NC_020894.1
No genome
Streptomyces griseus 2247	2247	Tradtional	Chromosome		Goshi et al., 2002
Streptomyces sp. 36R-2-1B		Traditional	Plasmid	pYY8L	GU080325.1

### Sheet: pRL1
Organism	Strain	Status	Replicon	Name	Accession Number
Two Telomeres
Streptomyces sp.	44030	Complete	Plasmid	pRL1	DQ322649

### Sheet: pRL2
Organism	Strain	Status	Replicon	Name	Accession Number
Two Telomeres
Streptomyces sp.	44414	Complete	Plasmid	pRL2	DQ322650
