## Supplementary Figs and Files for "Bilateral symmetry of linear streptomycete chromosomes": Table S3 Closed genomes from the Streptomycetatceae.xlsx

### Sheet: All replicons
	Organism	Strain	Status	Replicon	Name	Accession Number	Ends	Size (bp)	TIR perfect (bp)	TIR Imperfect (bp)	Telomere Left	Telomere Right		Tap1	Tap2		Tpg 1	Tpg 2		Tac	Tpc		TtrA1	TtrA2		DnaN	DnaA	ParA	ParB	RecA
1	Streptomyces hygroscopicus subsp. Jinggangensis	TL01	Complete	Chromosome	Chromosome	NC_020895.1	2	9840102	14	383	Sco	Sco		SHJGH_RS00245	SHJGH_RS06320		SHJGH_RS00250						SHJGH_RS43075	SHJGH_RS00015		SHJGH_RS24850	SHJGH_RS24845	SHJGH_RS24815	SHJGH_RS24810
			Complete	Plasmid	pSHJGH1	NC_020894.1	2	164565			Sco	Srim					SHJGH_RS43295						SHJGH_RS43860	SHJGH_RS43090				SHJGH_RS43635	SHJGH_RS43630
2	Streptomyces hygroscopicus subsp. Jinggangensis	5008	Complete	Chromosome	Chromosome	NC_017765.1	2	10145833	14	383	Sco	Sco		SHJG_RS00230	SHJG_RS07300		SHJG_RS00240						SHJG_RS44435	SHJG_RS00015		SHJG_RS26225	SHJG_RS26220	SHJG_RS26190	SHJG_RS26185	SHJG_RS34495
			Complete	Plasmid	pSHJG1	NC_017766.1	2	164566			Sco	Srim					SHJG_RS44655						SHJG_RS45220	SHJG_RS44450
3	Streptomyces rochei	7434AN4	Complete	Chromosome	Chromosome	AP018517.1	2	8364802	53899	53908	Sco	Sco											SRO_0001	SRO_7568		SRO_3675	SRO_3676	SRO_3683	SRO_3684	SRO_2073
					pSLA2-L	AB088224	2	210614	248	1992	Sco	Sco		tapR1			tpgR1						putative helicase	putative helicase				ParA	ParB
					pSLA2-M	AB597522	2	113464	20	352	Sco	Sco		pSLA2-M.24			pSLA2-M.23						pSLA2-M.121					pSLA2-M.64	pSLA2-M.65
					pSLA2-S	AB905437	2	17526	203	817	Sco	Sco
4	Streptomyces collinus	Tu 365	Complete	Chromosome	Chromosome	CP006259.1	2	8272925	90534	631365	Sco	Sco		B446_00390	B446_34900		B446_00395	B446_34895					B446_35270	B446_00020		B446_19170	B446_19165	B446_19130	B446_19125	B446_26985
			Complete	Plasmid	pSCO1	CP006260.1	2	85041	21	307	Sco	Sco					B446_35528						B446_35843					No	No
			Complete	Plasmid	pSCO2	CP006261.1	2	19314	12	51	SCP1	SCP1								B446_35853	B446_35848		No					No	No
5	Streptomyces glaucescens	GLA.O	Complete	Chromosome	Chromosome	CP009438.1	2	7453200	14128		Sco	Sco		SGLAU_31745			SGLAU_31750						SGLAU_00105			SGLAU_17035	SGLAU_17030	SGLAU_17005	SGLAU_17000	SGLAU_24855
			Complete	Plasmid	pSglau1	CP009439.1	2	170574	523	527	Sco	Sco					SGLAU_RS32710	SGLAU_RS32045					SGLAU_RS32595					SGLAU_RS32200	SGLAU_RS32195
6	Streptomyces coelicolor	A3(2)	Complete	Chromosome	Chromosome	NC_003888.3	2	8667507	21653		Sco	Sco		SCO7733			SCO7734						SCO0002	SCO7845		SCO3878	SCO3879	SCO3886	SCO3887	SCO5769
			Traditional	Plasmid	SCP1	NC_003903.1	2	356023	75122		SCP1	SCP1								SCP1.125	SCP1.127							SCP1.221	SCP1.222
7	Streptomyces lividans	TK24	Complete	Chromosome	Chromosome	CP009124.1	2	8345283	30865	30868	Sco	Sco		SLIV_00635			SLIV_00630						SLIV_37605	SLIV_00020		SLIV_18870	SLIV_18865	SLIV_18835	SLIV_18830	SLIV_09770
			Complete	Plasmid	SLP2	NC_004933.1	2	50410	14	2383	Sco	Sco					tpgSLP2						ttrA					SLP2.30c	SLP2.29c
8	Streptomyces parvulus	2297	Complete	Chromosome	Chromosome	CP015866.1	2	7149446	13	254	Sco	Sco														Spa2297_16575	Spa2297_16570	Spa2297_16545	Spa2297_16540	Spa2297_24400
			Complete	Plasmid	pSPA1	CP015867.1	2	617085	13	861	Sco	Sco		Spa2297_33200			Spa2297_33205						Spa2297_33220	Spa2297_34325				No	No
9	Streptomyces ambofaciens	ATCC 23877	Complete	Chromosome	Chromosome	CP012382.1	2	8303940	7828	202661	Sco	Sco		SAM23877_0537			SAM23877_0536						SAM23877_7663	SAM23877_0006		SAM23877_3780	SAM23877_3779	SAM23877_3772	SAM23877_3771	SAM23877_5473
10	Streptomyces avermitilis	MA-4680	Complete	Chromosome	Chromosome	BA000030.4	2	9025608	49	11379	Sco	Sco		SAVERM_7567			SAVERM_7568						SAVERM_7571			SAVERM_4317	SAVERM_4316	SAVERM_4309	SAVERM_4308	SAVERM_2492
			Complete	Plasmid	SAP1	NC_004719.1		94287	71	434	Sco	Sco																SAVERM_RS00340	SAVERM_RS00335
			Complete	Plasmid	SAP2	AP017380.1		250435	49	3964	Sco	Sco		SAVERM_2p253			SAVERM_2p254						SAVERM_2p257	SAVERM_2p001				SAVERM_2p164	SAVERM_2p163
11	Streptomyces scabiei	87.22	Complete	Chromosome	Chromosome	FN554889.1	2	10148695	18488	19424	Sco	Sco		SCAB_0311			SCAB_0321						SCAB_0031	SCAB_91041		SCAB_45811	SCAB_45821	SCAB_45891	SCAB_45901	SCAB_24951
12	Streptomyces albidoflavus	J1074	Complete	Chromosome	Chromosome	NC_020990.1	2	6841649	179	29961	Srim	Srim														XNR_RS14910	XNR_RS14900	XNR_RS14880	XNR_RS14875	XNR_RS05405
13	Streptomyces anulatus	ATCC 11523	Complete	Chromosome	Chromosome	NZ_CM003601.1	2	8759578	14360	14362	Sco	Sco		JI76_RS00120			JI76_RS00110						JI76_RS00005	JI76_RS37750		JI76_RS17945	JI76_RS17940	JI76_RS17910	JI76_RS17905	JI76_RS28715
			Complete	Plasmid	pSanATCC11523a	NZ_CM003602.1	2	87530	7287	7284	Sco	Sco		JI76_37895			JI76_37890						JI76_37810	JI76_38185
14	Streptomyces griseus subsp. griseus	NBRC 13350	Complete	Chromosome	Chromosome	NC_010572.1	2	8545929	132910		Sg13350	Sg13350											No			SGR_RS18315	SGR_RS18310	SGR_RS18290	SGR_RS18285	SGR_RS08540
15	Streptomyces globisporus	C-1027	Complete	Chromosome	Chromosome	CP013738.1	2	7608611	17	375	Sco	Sco		WQO_00075			WQO_00075						WQO_33650	WQO_33615		WQO_17220	WQO_17225	WQO_17255	WQO_17260	WQO_26775
			Complete	Plasmid	SGLP1	CP013739.1L	2	167754	4485		Sco	Sco		WQO_34085			WQO_34080						WQO_34355	WQO_33670					WQO_34105
16	Streptomyces lavendulae subsp. lavendulae	CCM 3239	Complete	Chromosome	Chromosome	CP024985.1	2	8691711	237155	238829	Sco	Sco											SLAV_04420			SLAV_19230	SLAV_19225	SLAV_19195	SLAV_19190	SLAV_11065
			Complete	Plasmid	pSA3239	CP024986.1	2	241081	13	147	Sco	Sco		SLAV_40530			SLAV_40535											SLAV_40400	SLAV_40405
17	Streptomyces bingchenggensis	BCW-1	Complete	Chromosome	Chromosome	CP002047.1	2	11936683	138		Sco	Sco											No			SBI_RS26410	SBI_RS26405	SBI_RS26375	SBI_RS26370	SBI_RS16310
18	Streptomyces malaysiensis	DSM 4137	Complete	Chromosome	Chromosome	CP023992.1	2	10694678	17	335	Sco	Sco		SMALA_RS00140			SMALA_RS00135						SMALA_RS43075			SMALA_RS19725	SMALA_RS19715	SMALA_RS19680	SMALA_RS19675	SMALA_RS28815
19	Streptomyces rimosus	ATCC10970	Complete	Chromosome	Chromosome	CP048261	2	9351267	10390	11386	Srim	Srim		Srim											Srim_000005	Srim_040530	Srim_021110	Srim_021115	Srim_021150	Srim_021155	Srim_030320
			Complete	plasmid	pSRP1	CP048262	2	292624	51	288	Srim	Srim		Sg2247											Srim_040535				Srim_041165	Srim_041160
20	Kitasatospora setae	KM-6054	Complete	Chromosome	Chromosome	NC_016109.1	2	8783278	127148		Sco	Sco		KSE_73020			KSE_73030						KSE_76650t	KSE_00090t
	Mean							4.86577e+06	24226.6	45188.6

### Sheet: Chromosomes
	Organism	Strain	Status	Replicon	Name	Accession Number	Ends	Size (bp)	TIR perfect (bp)	TIR Imperfect (bp)	TIR Perfect (%)	TIR Imperfect (%)	Telomere Left	Telomere Right		Tap1	Tap2		Tpg 1	Tpg 2		Tac	Tpc		TtrA1	TtrA2		DnaN	DnaA	ParA	ParB	RecA
1	Streptomyces hygroscopicus subsp. Jinggangensis	TL01	Complete	Chromosome	Chromosome	NC_020895.1	2	9840102	14	383	0.000142275	0.00389224	Sco	Sco		SHJGH_RS00245	SHJGH_RS06320		SHJGH_RS00250						SHJGH_RS43075	SHJGH_RS00015		SHJGH_RS24850	SHJGH_RS24845	SHJGH_RS24815	SHJGH_RS24810
2	Streptomyces hygroscopicus subsp. Jinggangensis	5008	Complete	Chromosome	Chromosome	NC_017765.1	2	10145833	14	383	0.000137988	0.00377495	Sco	Sco		SHJG_RS00230	SHJG_RS07300		SHJG_RS00240						SHJG_RS44435	SHJG_RS00015		SHJG_RS26225	SHJG_RS26220	SHJG_RS26190	SHJG_RS26185	SHJG_RS34495
3	Streptomyces rochei	7434AN4	Complete	Chromosome	Chromosome	AP018517.1	2	8364802	53899	53908	0.644355	0.644462	Sco	Sco											SRO_0001	SRO_7568		SRO_3675	SRO_3676	SRO_3683	SRO_3684	SRO_2073
4	Streptomyces collinus	Tu 365	Complete	Chromosome	Chromosome	CP006259.1	2	8272925	90534	631365	1.09434	7.6317	Sco	Sco		B446_00390	B446_34900		B446_00395	B446_34895					B446_35270	B446_00020		B446_19170	B446_19165	B446_19130	B446_19125	B446_26985
5	Streptomyces glaucescens	GLA.O	Complete	Chromosome	Chromosome	CP009438.1	2	7453200	14128	14128	0.189556	0.189556	Sco	Sco		SGLAU_31745			SGLAU_31750						SGLAU_00105			SGLAU_17035	SGLAU_17030	SGLAU_17005	SGLAU_17000	SGLAU_24855
6	Streptomyces coelicolor	A3(2)	Complete	Chromosome	Chromosome	NC_003888.3	2	8667507	21653	21653	0.249818	0.249818	Sco	Sco		SCO7733			SCO7734						SCO0002	SCO7845		SCO3878	SCO3879	SCO3886	SCO3887	SCO5769
7	Streptomyces lividans	TK24	Complete	Chromosome	Chromosome	CP009124.1	2	8345283	30865	30868	0.36985	0.369886	Sco	Sco		SLIV_00635			SLIV_00630						SLIV_37605	SLIV_00020		SLIV_18870	SLIV_18865	SLIV_18835	SLIV_18830	SLIV_09770
8	Streptomyces parvulus	2297	Complete	Chromosome	Chromosome	CP015866.1	2	7149446	13	254	0.000181832	0.00355272	Sco	Sco														Spa2297_16575	Spa2297_16570	Spa2297_16545	Spa2297_16540	Spa2297_24400
9	Streptomyces ambofaciens	ATCC 23877	Complete	Chromosome	Chromosome	CP012382.1	2	8303940	7828	202661	0.0942685	2.44054	Sco	Sco		SAM23877_0537			SAM23877_0536						SAM23877_7663	SAM23877_0006		SAM23877_3780	SAM23877_3779	SAM23877_3772	SAM23877_3771	SAM23877_5473
10	Streptomyces avermitilis	MA-4680	Complete	Chromosome	Chromosome	BA000030.4	2	9025608	49	11379	0.0005429	0.126075	Sco	Sco		SAVERM_7567			SAVERM_7568						SAVERM_7571			SAVERM_4317	SAVERM_4316	SAVERM_4309	SAVERM_4308	SAVERM_2492
11	Streptomyces scabiei	87.22	Complete	Chromosome	Chromosome	FN554889.1	2	10148695	18488	19424	0.182171	0.191394	Sco	Sco		SCAB_0311			SCAB_0321						SCAB_0031	SCAB_91041		SCAB_45811	SCAB_45821	SCAB_45891	SCAB_45901	SCAB_24951
12	Streptomyces albidoflavus	J1074	Complete	Chromosome	Chromosome	NC_020990.1	2	6841649	179	29961	0.00261633	0.437921	Sg2247	Sg2247														XNR_RS14910	XNR_RS14900	XNR_RS14880	XNR_RS14875	XNR_RS05405
13	Streptomyces anulatus	ATCC 11523	Complete	Chromosome	Chromosome	NZ_CM003601.1	2	8759578	14360	14362	0.163935	0.163958	Sco	Sco		JI76_RS00120			JI76_RS00110						JI76_RS00005	JI76_RS37750		JI76_RS17945	JI76_RS17940	JI76_RS17910	JI76_RS17905	JI76_RS28715
14	Streptomyces griseus subsp. griseus	NBRC 13350	Complete	Chromosome	Chromosome	NC_010572.1	2	8545929	132910	132910	1.55524	1.55524	Sg13350	Sg13350														SGR_RS18315	SGR_RS18310	SGR_RS18290	SGR_RS18285	SGR_RS08540
15	Streptomyces globisporus	C-1027	Complete	Chromosome	Chromosome	CP013738.1	2	7608611	17	375	0.000223431	0.00492863	Sco	Sco		WQO_00075			WQO_00075						WQO_33650	WQO_33615		WQO_17220	WQO_17225	WQO_17255	WQO_17260	WQO_26775
16	Streptomyces lavendulae subsp. lavendulae	CCM 3239	Complete	Chromosome	Chromosome	CP024985.1	2	8691711	237155	238829	2.72852	2.74778	Sco	Sco											SLAV_04420			SLAV_19230	SLAV_19225	SLAV_19195	SLAV_19190	SLAV_11065
17	Streptomyces bingchenggensis	BCW-1	Complete	Chromosome	Chromosome	CP002047.1	2	11936683	138	138	0.0011561	0.0011561	Sco	Sco														SBI_RS26410	SBI_RS26405	SBI_RS26375	SBI_RS26370	SBI_RS16310
18	Streptomyces malaysiensis	DSM 4137	Complete	Chromosome	Chromosome	CP023992.1	2	10694678	17	335	0.000158958	0.0031324	Sco	Sco		SMALA_RS00140			SMALA_RS00135						SMALA_RS43075			SMALA_RS19725	SMALA_RS19715	SMALA_RS19680	SMALA_RS19675	SMALA_RS28815
19	Streptomyces rimosus	ATCC10970	Complete	Chromosome	Chromosome	CP048261	2	9351267	10390	11386	0.111108	0.121759	Srim	Srim		Srim											Srim_000005	Srim_040530	Srim_021110	Srim_021115	Srim_021150	Srim_021155	Srim_030320
20	Kitasatospora setae	KM-6054	Complete	Chromosome	Chromosome	NC_016109.1	2	8783278	127148	127148	1.44761	1.44761	Sco	Sco		KSE_73020			KSE_73030						KSE_76650t	KSE_00090t
	Mean							8.84654e+06	37989.9	77092.5	0.429433	0.871443
	SD							1.24098e+06	62681	148318	0.724921	1.78275

### Sheet: Plasmids
	Organism	Strain	Status	Replicon	Name	Accession Number	Ends	Size (bp)	TIR perfect (bp)	TIR Imperfect (bp)	TIR perfect (%)	TIR Imperfect (%)	Telomere Left	Telomere Right		Tap1	Tap2		Tpg 1	Tpg 2		Tac	Tpc		TtrA1	TtrA2		DnaN	DnaA	ParA	ParB	RecA
1	Streptomyces hygroscopicus subsp. Jinggangensis	TL01	Complete	Plasmid	pSHJGH1	NC_020894.1	2	164565					Sco	Sg2247					SHJGH_RS43295						SHJGH_RS43860	SHJGH_RS43090				SHJGH_RS43635	SHJGH_RS43630
2	Streptomyces hygroscopicus subsp. Jinggangensis	5008	Complete	Plasmid	pSHJG1	NC_017766.1	2	164566					Sco	Sg2247					SHJG_RS44655						SHJG_RS45220	SHJG_RS44450
3	Streptomyces rochei	7434AN4		Plasmid	pSLA2-L	AB088224	2	210614	248	1992	0.117751	0.945806	Sco	Sco		tapR1			tpgR1						putative helicase	putative helicase				ParA	ParB
				Plasmid	pSLA2-M	AB597522	2	113464	20	352	0.0176267	0.310231	Sco	Sco		pSLA2-M.24			pSLA2-M.23						pSLA2-M.121					pSLA2-M.64	pSLA2-M.65
				Plasmid	pSLA2-S	AB905437	2	17526	203	817	1.15828	4.66165	Sco	Sco
4	Streptomyces collinus	Tu 365	Complete	Plasmid	pSCO1	CP006260.1	2	85041	21	307	0.024694	0.361002	Sco	Sco					B446_35528						B446_35843					No	No
			Complete	Plasmid	pSCO2	CP006261.1	2	19314	12	51	0.0621311	0.264057	SCP1	SCP1								B446_35853	B446_35848		No					No	No
5	Streptomyces glaucescens	GLA.O	Complete	Plasmid	pSglau1	CP009439.1	2	170574	523	527	0.306612	0.308957	Sco	Sco					SGLAU_RS32710	SGLAU_RS32045					SGLAU_RS32595					SGLAU_RS32200	SGLAU_RS32195
6	Streptomyces coelicolor	A3(2)	Traditional	Plasmid	SCP1	NC_003903.1	2	356023	75122	75122	21.1003	21.1003	SCP1	SCP1								SCP1.125	SCP1.127							SCP1.221	SCP1.222
7	Streptomyces lividans	TK24	Complete	Plasmid	SLP2	NC_004933.1	2	50410	14	2383	0.0277723	4.72724	Sco	Sco					tpgSLP2						ttrA					SLP2.30c	SLP2.29c
8	Streptomyces parvulus	2297	Complete	Plasmid	pSPA1	CP015867.1	2	617085	13	861	0.00210668	0.139527	Sco	Sco		Spa2297_33200			Spa2297_33205						Spa2297_33220	Spa2297_34325				No	No
10	Streptomyces avermitilis	MA-4680	Complete	Plasmid	SAP1	NC_004719.1	2	94287	71	434	0.075302	0.460297	Sco	Sco																SAVERM_RS00340	SAVERM_RS00335
			Complete	Plasmid	SAP2	AP017380.1	2	250435	49	3964	0.019566	1.58285	Sco	Sco		SAVERM_2p253			SAVERM_2p254						SAVERM_2p257	SAVERM_2p001				SAVERM_2p164	SAVERM_2p163
15	Streptomyces globisporus	C-1027	Complete	Plasmid	SGLP1	CP013739.1L	2	167754	4485	4485	2.67356	2.67356	Sco	Sco		WQO_34085			WQO_34080						WQO_34355	WQO_33670					WQO_34105
16	Streptomyces lavendulae subsp. lavendulae	CCM 3239	Complete	Plasmid	pSA3239	CP024986.1	2	241081	13	147	0.00539238	0.0609754	Sco	Sco		SLAV_40530			SLAV_40535											SLAV_40400	SLAV_40405
19	Streptomyces rimosus	ATCC10970	Complete	plasmid	pSRP1	CP048262	2	292624	51	288	0.0174285	0.0984198	Sg2247	Sg2247		Sg2247
	Mean							188460	5774.64	6552.14	3.06412	3.47667
	SD							149156	19994.2	19787.3	5.59526	5.54001
