## Supplementary Figs and Files for "Bilateral symmetry of linear streptomycete chromosomes": Table S4 Origin islands from the Streptomycetaceae.xlsx

### Sheet: oriC and origin islands
Organism	Strain	Genome size (bp)	Origin island start (bp)	Origin island end (bp)	Origin island size (bp)	Orgin island % genome	Origin island start %	Origin island end %	oriC Start (bb)	oriC Stop (bp)	oriC Start (%)	oriC Stop (%)
Streptomyces hygroscopicus subsp. Jinggangensis	TL01	9840102	4185486	4238661	53175	0.540391	42.535	43.0754	4198954	4200050	42.6719	42.683
Streptomyces hygroscopicus subsp. Jinggangensis	5008	10145833	4184922	4238097	53175	0.524107	41.2477	41.7718	4198390	4199486	41.3804	41.3912
Streptomyces rochei	7434AN4	8364802	4086740	4137073	50333	0.601724	48.8564	49.4581	4097667	4098733	48.987	48.9998
Streptomyces collinus	Tu 365	8272925	3852310	3902231	49921	0.603426	46.5653	47.1687	3862762	3863788	46.6916	46.704
Streptomyces glaucescens	GLA.O	7453200	3558659	3609549	50890	0.682794	47.7467	48.4295	3569710	3570811	47.895	47.9098
Streptomyces coelicolor	M145	8667507	4258993	4309812	50819	0.586316	49.1375	49.7238	4269843	4270778	49.2626	49.2734
Streptomyces lividans	TK24	8345283	4143775	4194582	50807	0.608811	49.6541	50.2629	4154601	4155536	49.7838	49.795
Streptomyces parvulus	2297	7149446	3485197	3540603	55406	0.774969	48.7478	49.5228	3499686	3500556	48.9505	48.9626
Streptomyces ambofaciens	ATCC 23877	8303940	4268946	4319883	50937	0.613408	51.4087	52.0221	4279520	4280636	51.536	51.5495
Streptomyces avermitilis	MA-4680	9025608	3725549	3777083	51534	0.570975	41.2775	41.8485	3736585	3737676	41.3998	41.4119
Streptomyces scabiei	87.22	10148695	5128034	5178390	50356	0.496182	50.529	51.0252	5138727	5141785	50.6344	50.6645
Streptomyces albidoflavus	J1074	6841649	3410712	3461417	50705	0.741122	49.8522	50.5933	3421405	3422540	50.0085	50.0251
Streptomyces anulatus	ATCC 11523	8759578	4614710	4664107	49397	0.56392	52.6819	53.2458	4625292	4626242	52.8027	52.8135
Streptomyces griseus subsp. griseus	NBRC 13350	8545929	4210071	4260279	50208	0.587508	49.2641	49.8516	4220554	4221560	49.3867	49.3985
Streptomyces globisporus	C-1027	7608611	3957118	4006722	49604	0.651946	52.0084	52.6604	3967920	3968825	52.1504	52.1623
Streptomyces lavendulae subsp. lavendulae	CCM 3239	8691711	4313830	4361849	48019	0.552469	49.6315	50.184	4324002	4324878	49.7486	49.7586
Streptomyces bingchenggensis	BCW-1	11936683	5321607	5370411	48804	0.408857	44.582	44.9908	5331739	5332673	44.6668	44.6747
Streptomyces malaysiensis	DSM 4137	10694678	5732626	5781257	48631	0.454721	53.6026	54.0573	5742726	5743700	53.697	53.7062
Streptomyces rimosus	ATCC10970	9351267	4716973	4767672	50699	0.542162	50.4421	50.9842	4727542	4728560	50.5551	50.566
Kitasatospora setae	KM-6054	8783278	4398530	4456201	57671	0.6566	50.0785	50.7351	4411160	4414246	50.2223	50.2574
	Mean	8.84654e+06	4.27774e+06	4.32879e+06	51054.6	0.58812	48.4924	49.0806	4.28894e+06	4.29015e+06	48.6216	48.6353
	SD	1.20956e+06	583692	582925	2240.05	0.0856039	3.46623	3.48257	583241	583391	3.46556	3.4668
									4198390	4199486	#DIV/0!
									4097667	4098733	#DIV/0!
									3862762	3863788	#DIV/0!
									3569710	3570811	#DIV/0!
									4269843	4270778	#DIV/0!
									4154601	4155536	#DIV/0!
									3499686	3500556	#DIV/0!
									4279520	4280636	#DIV/0!
									3736585	3737676	#DIV/0!
									5138727	5141785	#DIV/0!
									3421405	3422540	#DIV/0!
									4625292	4626242	#DIV/0!
									4220554	4221560	#DIV/0!
									3967920	3968825	#DIV/0!
									4324002	4324878	#DIV/0!
									5331739	5332673	#DIV/0!
									5742726	5743700	#DIV/0!
									4727542	4728560	#DIV/0!
									4411160	4414246	#DIV/0!

### Sheet: parS sites
Organism	Strain	Genome size (bp)	Total parS sites	parS left of oriC	parS right of oriC	% parS sites left of oriC	% parS sites right of oriC	parS sites left of origin island	parS sites in origin island	parS sites right of origin island	% parS sites left of origin island	% parS sites in origin island	% parS sites right of origin island	Origin island size (bp)	parS sites interval in origin island (bp)	parS sites interval in bulk chromosome(bp)
Streptomyces hygroscopicus subsp. Jinggangensis	TL01	9840102	21	3	18	14.2857	85.7143	3	8	10	14.2857	38.0952	47.619	53175	6646.88	752841
Streptomyces hygroscopicus subsp. Jinggangensis	5008	10145833	21	3	18	14.2857	85.7143	3	8	10	14.2857	38.0952	47.619	53175	6646.88	776358
Streptomyces rochei	7434AN4	8364802	22	5	17	22.7273	77.2727	5	8	9	22.7273	36.3636	40.9091	50333	6291.62	593891
Streptomyces collinus	Tu 365	8272925	20	4	16	20	80	4	8	8	20	40	40	49921	6240.12	685250
Streptomyces glaucescens	GLA.O	7453200	21	2	19	9.52381	90.4762	2	10	9	9.52381	47.619	42.8571	50890	5089	672937
Streptomyces coelicolor	M145	8667507	23	4	19	17.3913	82.6087	4	10	9	17.3913	43.4783	39.1304	50819	5081.9	662822
Streptomyces lividans	TK24	8345283	22	3	19	13.6364	86.3636	3	10	9	13.6364	45.4545	40.9091	50807	5080.7	691206
Streptomyces parvulus	2297	7149446	24	5	19	20.8333	79.1667	3	11	10	12.5	45.8333	41.6667	55406	5036.91	545695
Streptomyces ambofaciens	ATCC 23877	8303940	22	3	19	13.6364	86.3636	3	10	9	13.6364	45.4545	40.9091	50937	5093.7	687750
Streptomyces avermitilis	MA-4680	9025608	23	4	19	17.3913	82.6087	4	11	8	17.3913	47.8261	34.7826	51534	4684.91	747840
Streptomyces scabiei	87.22	10148695	29	10	19	34.4828	65.5172	10	10	9	34.4828	34.4828	31.0345	50356	5035.6	531492
Streptomyces albidoflavus	J1074	6841649	65	26	39	40	60	26	12	27	40	18.4615	41.5385	50705	4225.42	128131
Streptomyces anulatus	ATCC 11523	8759578	20	6	14	30	70	6	8	6	30	40	30	49397	6174.62	725848
Streptomyces griseus subsp. griseus	NBRC 13350	8545929	19	5	14	26.3158	73.6842	5	8	6	26.3158	42.1053	31.5789	50208	6276	772338
Streptomyces globisporus	C-1027	7608611	19	5	14	26.3158	73.6842	5	8	6	26.3158	42.1053	31.5789	49604	6200.5	687182
Streptomyces lavendulae subsp. lavendulae	CCM 3239	8691711	28	7	21	25	75	7	8	13	25	28.5714	46.4286	48019	6002.38	432185
Streptomyces bingchenggensis	BCW-1	11936683	11	1	10	9.09091	90.9091	1	9	1	9.09091	81.8182	9.09091	48804	5422.67	5.94394e+06
Streptomyces malaysiensis	DSM 4137	10694678	12	1	11	8.33333	91.6667	1	9	2	8.33333	75	16.6667	48631	5403.44	3.54868e+06
Streptomyces rimosus	ATCC10970	9351267	19	5	14	26.3158	73.6842	5	9	5	26.3158	47.3684	26.3158	50699	5633.22	930057
Kitasatospora setae	KM-6054	8783278	15	2	13	13.3333	86.6667	2	10	3	13.3333	66.6667	20	57671	5767.1	1.74512e+06
	Mean	8.84654e+06	22.8	5.2	17.6	20.1449	79.8551	5.1	9.25	8.45	19.7283	45.24	35.0317	51054.6	5601.68	1.11308e+06
	SD	1.20956e+06	10.5717	5.1923	5.74804	8.45977	8.45977	5.2144	1.21963	5.15243	8.61932	14.264	10.2879	2240.05	667.337	1.30054e+06
